# Characterization of household microbiomes from three unique cities around the world

**DOI:** 10.64898/2026.04.11.717928

**Authors:** Caroline Scranton, Victoria Obergh, Madison Goforth, Kavitha Ravi, Poornima Jayakrishna, S.K. Anisa, Stephanie A. Boone, Charles P. Gerba, M. Khalid Ijaz, Frank Y. Xu, Karl Krupp, Purnima Madhivanan, Kerry K. Cooper

## Abstract

Characterizing the household bacterial microbiome allows for a stronger understanding of the various microbes that a person is exposed to everyday in their home. Exploring household microbiomes in different countries around the world increases - our understanding of the impact cultural differences might have on niche microbial communities in the house. The goal of this study was to use shotgun metagenomics to characterize the microbiome for ten locations around the home in ten different houses from three different countries (Mysuru, India; Dubai, United Arab Emirates (UAE); and Tucson, United States of America (USA)). There was a significant difference in alpha diversity between the three countries (ANOVA, p<0.05) with homes in Mysuru, India showing significantly higher bacterial diversity compared to Dubai, UAE and Tucson, AZ, USA. Beta diversity analysis of the homes found that bacterial communities significantly differed between cities (PERMANOVA, p<0.01) and within cities by household locations (PERMANOVA, p<0.001). Locations such as underneath the toilet rim, bathroom and kitchen sinks had the highest levels of bacterial diversity across the three cities compared to other sampling areas. A core microbiome of Actinomycetes and Gammaproteobacteria was found in all homes in all three cities. Within each city, a core microbiome was identified at the species level within specific household locations in each city. Over 90% of bacterial taxa found in the homes were a part of the human-associated phyla Actinomycetes (eg. genera *Brevibacterium, Corynebacterium,* and *Microbacterium)*, Pseudomonadota (eg. genera *Acinetobacter, Moraxella, Pantoea, Paracoccus,* and *Psuedomonas)*, and Bacillota (genus *Streptococcus)*, which was comparable to previous studies. The household microbiome is variable in different locations in the house and on a global scale. Factors such as human activity, cultural practices, climate, and surface type and use may drive this diversity. Characterizing the household microbiome on a global scale allows for a better understanding of what drives microbial diversity, increasing our understanding of how microbial communities are shaped by the environment and how humans influence their dynamics, as well as any risks to human health that the built microbiome may potentially pose.

**Impact Statement:** This research contributes to the understanding of the built microbiome, specifically how it varies within the house, within cities, and across the globe. This can aid in our understanding of microbial dynamics in environments with heavy human influence and help develop and improve hygiene habits and products which are mindful of the existing microbiome.

**Data Summary:** DNA sequence data from this research is publicly available on the NCBI’s Sequence Read Archive under BioProject PRJNA1416920. Data was analyzed using python and R code. Analysis protocols and information on software versions, packages, and more can be found within the text and in the following github repository: https://github.com/carolinescranton01/Global_Household_Microbiome. The authors confirm all supporting data, code and protocols have been provided within the article or through supplementary data files.
