## Supplementary Tables for "Characterization of household microbiomes from three unique cities around the world"

### Sheet: Sheet1
Geographic location	Household location	Number of samples
Mysuru	Coffee Table	10
Mysuru	TV Remote	10
Mysuru	Kitchen Counter	10				Sampling locations across the study. Ten houses were sampled per city, and ten locations within each house were samples (in some houses this was not achieved). The most specific break-down of samples per household location per city can be found in the BioProject metadata (NCBI SRA BioProject PRJNA1416920)
Mysuru	Kitchen Sink	10
Mysuru	Showerhead	10
Mysuru	Bathroom Sink	10
Mysuru	Toilet Seat	10
Mysuru	Toilet Rim	10
Mysuru	Toilet Bowl	10
Mysuru	Under Toilet Rim	10
Tucson	Coffee Table	10
Tucson	TV Remote	10
Tucson	Kitchen Counter	10
Tucson	Kitchen Sink	10
Tucson	Showerhead	10
Tucson	Bathroom Sink	10
Tucson	Toilet Seat	10
Tucson	Toilet Rim	10
Tucson	Toilet Bowl	10
Tucson	Under Toilet Rim	10
Dubai	Coffee Table	7
Dubai	TV Remote	8
Dubai	Kitchen Counter	8
Dubai	Kitchen Sink	7
Dubai	Showerhead	0
Dubai	Bathroom Sink	10
Dubai	Toilet Seat	10
Dubai	Toilet Rim	10
Dubai	Toilet Bowl	10
Dubai	Under Toilet Rim	10
